# Antlion larvae follow optimality rules in body orientation during sand-tossing

**DOI:** 10.64898/2025.12.02.691593

**Authors:** Francesca Lo Bello, Massimo De Agrò, Giorgio Vallortigara

## Abstract

Pit-building antlion larvae (*Myrmeleon* spp.) throw sand at prey that approach their pit using their head and mandibles as a backward-directed “biological catapult”. This mechanism restricts effective sand-tossing to a defined angular range behind the larva. When prey-like vibrations come from outside this range, antlions are known to reorient, but the consistency and rules behind this behaviour remain unclear. We tested whether larvae follow optimal turning strategies when reorienting toward a vibrating artificial stimulus placed in disadvantageous positions along the pit. Most larvae responded and often ended in an optimal sand-throwing position. Initial orientation strongly predicted turning direction: larvae rotated along the shortest angular path to reach the optimal sand-throwing orientation. Our results show that antlion larvae do not rely on rigid reflexes during prey capture but appear to integrate vibrational cues with spatial rules to minimize angular displacement. This reveals unexpected behavioural flexibility in a sit-and-wait predator with highly limited mobility.
