## Supplemental Information 2 - Raw data and analysis for "Antlion larvae follow optimality rules in body orientation during sand-tossing": data.csv

subj	trialn	date	ROTDIR	rotated_vibrator	angular_distance	rotated_start_180	rotated_end_180	abs_angular_distance
OT001	1	9/23/2024	CCW	0	-315	-45	0	315
OT002	1	9/6/2024	CW	0	45	-45	0	45
OT003	1	9/6/2024	CCW	0	-90	45	-45	90
OT004	1	9/2/2024		0	0	0	0	0
OT004	1	9/4/2024		0	0	0	0	0
OT004	1	9/6/2024		0	0	0	0	0
OT004	2	9/4/2024	CCW	0	-180	180	0	180
OT004	2	9/6/2024	CCW	0	-135	90	-45	135
OT006	1	9/23/2024	CCW	0	-180	135	-45	180
OT006	1	9/4/2024	CW	0	135	180	-45	135
OT006	1	9/6/2024	CW	0	90	-90	0	90
OT006	1	9/11/2024	CCW	0	-135	135	0	135
OT006	2	9/4/2024		0	0	-90	-90	0
OT006	2	9/6/2024	CCW	0	-45	0	-45	45
OT006	3	8/28/2024		0	0	0	0	0
OT007	1	9/11/2024		0	0	0	0	0
OT007	3	8/28/2024		0	0	0	0	0
OT008	1	9/4/2024		0	0	-135	-135	0
OT008	1	9/11/2024	CW	0	135	-135	0	135
OT008	1	11/7/2024	CW	0	90	-90	0	90
OT008	2	9/2/2024		0	0	-135	-135	0
OT008	2	9/4/2024	CW	0	90	-90	0	90
OT008	3	8/28/2024		0	0	0	0	0
OT008	4	8/30/2024	CW	0	90	-90	0	90
OT008	5	8/3/2024		0	180	180	0	180
OT009	1	9/11/2024	CCW	0	-90	90	0	90
OT009	1	11/7/2024		0	0	-90	-90	0
OT009	2	11/7/2024		0	0	-45	-45	0
OT010	1	9/2/2024		0	0	0	0	0
OT010	1	9/11/2024	CCW	0	-135	90	-45	135
OT012	1	9/6/2024		0	0	0	0	0
OT012	2	9/4/2024	CW	0	135	-90	45	135
OT012	2	9/6/2024	CW	0	180	180	0	180
OT012	3	9/4/2024	CW	0	90	-45	45	90
OT014	1	9/4/2024	CCW	0	-45	45	0	45
OT014	1	9/6/2024		0	0	45	45	0
OT014	1	11/7/2024	CCW	0	-180	135	-45	180
OT014	2	9/4/2024	CW	0	225	135	0	225
OT015	1	9/4/2024		0	0	0	0	0
OT015	1	9/6/2024	CW	0	270	135	45	270
OT017	1	9/4/2024		0	0	0	0	0
OT017	2	9/4/2024	CCW	0	-135	135	0	135
OT018	1	9/4/2024	CW	0	90	-90	0	90
OT018	1	9/6/2024	CW	0	45	-45	0	45
OT018	1	9/11/2024	CW	0	225	180	45	225
